# Uterine injury during diestrus leads to embryo spacing defects and perturbations in the COX pathway in subsequent pregnancies

**DOI:** 10.1101/2022.03.15.484521

**Authors:** Elisa T. Zhang, Kristen L. Wells, Lars Steinmetz, Julie C. Baker

## Abstract

Uterine injury from procedures such as Cesarean sections (C-sections) often have severe consequences on subsequent pregnancy outcomes, leading to disorders such as placenta previa, placenta accreta, and infertility. With rates of C-section at approximately 30% of deliveries in the US and that are projected to continue to climb, a deeper understanding of the mechanisms by which these pregnancy disorders arise and opportunities for intervention are needed. However, there are no animal models to date that comprehensively assess the consequences of uterine injury. Here we describe a rodent model of uterine injury on subsequent *in utero* outcomes. We observed three distinct phenotypes: increased rates of resorption and death, embryo spacing defects, and placenta accreta-like features of reduced decidua and expansion of invasive trophoblasts. We show that the appearance of embryo spacing defects depends entirely on the phase of estrous cycle at the time of injury. Using RNA-seq, we identified perturbations in the expression of components of the COX/prostaglandin pathway after recovery from injury, a pathway that has previously been demonstrated to play an important role in embryo spacing. Therefore, we demonstrate that uterine damage in this mouse model causes morphological and molecular changes, most notably perturbed expression of COX/prostaglandin pathway-related genes, that ultimately lead to placental and embryonic developmental defects.
