## Supplemental Table S1 for "Uterine injury during diestrus leads to embryo spacing defects and perturbations in the COX pathway in subsequent pregnancies"

### Sheet: Table S1
File name	Animal ID	Condition	Treatment	# of reads	% aligned	# of uniquely-mapped reads	% uniquely-mapped reads
AJ_61_1R	D1	di	R	38380495		34536775	0.8999
AI_61_1L	D1	di	L	40598062		36799192	0.9064
E_55_5L	D2	di	L	61217320		55042812	0.8991
F_55_5R	D2	di	R	46956625		42586985	0.9069
G_62_2L	D3	di	L	41667495		37723777	0.9054
H_62_2R	D3	di	R	37047213		33623895	0.9076
AH_55_1L	WT1	WT	L	40270835		36301451	0.9014
AG_54_3L	WT2	WT	L	45432332		41081619	0.9042
M_61_5L	E1	est	L	34706198		31467577	0.9067
N_61_5R	E1	est	R	30773364		27765840	0.9023
O_46L3L	E2	est	L	31648428		28747278	0.9083
P_46L3R	E2	est	R	31119063		28223280	0.9069
AC_58_4L	WT3	WT	L	40243771		36109505	0.8973
AD_58_4R	WT3	WT	R	43173234		38946351	0.9021
AE_55_2L	WT4	WT	L	41882518		37406502	0.8931
AF_55_2R	WT4	WT	R	46015836		41536045	0.9026
E_79_4L	E3	est	L	38356905		34710157	0.9049
F_79_4R	E3	est	R	37326886		33566353	0.8993
			Average:	4.03787e+07		3.64542e+07	0.903022
