## Supplemental Table S2 for "Uterine injury during diestrus leads to embryo spacing defects and perturbations in the COX pathway in subsequent pregnancies"

### Sheet: alone_di_newbatchcorr_June27_FC
genes	log2FoldChange (diL_vs_diR)	padj
Cyp11b1	-3.70183	4.99017e-10
Mmp12	-3.41621	0.00076879
Gjb6	-1.71126	1.91022e-16
Efcab3	-1.57467	6.72089e-09
Prokr1	-1.444	0.00070783
Nrk	-1.40034	0.00745976
Ajap1	-1.35121	0.000197558
Gdf5	-1.25776	0.02094
Slc26a7	-1.19188	0.00189023
H19	-1.18851	5.82546e-11
Lrrc10b	-1.17788	0.00421398
Lrrc75b	-1.16511	1.00276e-07
Cnpy1	-1.14183	0.00831835
Nebl	-1.12431	0.000264954
Lrrc15	-1.124	0.000587389
Car14	-1.11868	0.000544715
Sgcg	-1.09398	4.44066e-20
Ptgds	-1.08209	0.00028739
Lrrc4c	-1.07569	0.000435188
Hoxc11	-1.06768	0.0371023
Luzp2	-1.0512	0.000268239
Zfp804a	-1.04467	0.0147989
Chrdl1	-1.03585	1.09201e-10
Ano4	-1.0308	1.28794e-13
Adcy2	-1.00304	0.000421788
H60c	1.00662	0.00172995
Lpar3	1.00846	9.20033e-06
Xpnpep2	1.00947	7.90999e-07
Slc26a4	1.00948	2.28145e-14
Tmprss13	1.01737	0.00676472
Wnt7a	1.02588	7.10959e-14
Grhl3	1.03102	1.08449e-05
2210407C18Rik	1.03392	3.07103e-15
Ptprh	1.03461	1.07242e-14
Sprr2b	1.04281	2.57033e-13
Tmem54	1.04518	1.70696e-07
Slc5a8	1.05401	2.57299e-05
Trim15	1.0694	0.0133681
Il1f9	1.07635	0.00537051
Krt20	1.09198	1.74938e-17
Upk3b	1.10324	1.71588e-12
Trim40	1.10544	0.0390725
Muc16	1.11176	0.000979233
Htr6	1.11775	0.0179639
Cited1	1.12213	0.00242962
Slc15a1	1.1314	0.0156368
Sprr2a2	1.13852	0.0179398
Krt6b	1.15587	0.00277394
Folr1	1.17113	1.59568e-09
Alox8	1.17407	0.0262683
Scel	1.17652	0.000175012
Gm12606	1.18791	0.0272751
Tdrd1	1.19307	0.0162391
Kap	1.20185	1.35404e-06
Syt16	1.25552	0.0301131
Gm38509	1.2559	2.95136e-05
Sprr2d	1.27565	0.0015991
Ly6g	1.28986	0.0108343
Hsd17b2	1.3402	0.0441571
Sprr2a1	1.56437	0.00138695
Il22ra1	1.61833	0.00151518
Clca3b	1.62092	0.00231533
