## Supplemental Table S3 for "Uterine injury during diestrus leads to embryo spacing defects and perturbations in the COX pathway in subsequent pregnancies"

### Sheet: diL_v_estLselect_batchcorr_diL_
genes	log2FoldChange(diL_vs_estL)	padj
Cfap206	3.89684	0.00172996
Mlana	3.6009	0.018582
Slc6a7	3.35386	0.00395469
Ptgds	3.15932	0.00172996
Lgr5	3.00261	0.000447988
Myoc	2.93981	0.023957
Eef1a2	2.79145	0.0214712
Fcer2a	2.70745	0.015124
Trim63	2.54854	0.0120004
Wfdc18	2.33398	0.0122474
Gpr179	2.28431	0.00847148
Abcc2	2.28342	0.0437191
Clca3a2	2.23383	0.0195652
Stra6l	2.23151	0.00847148
Peg10	2.18481	0.00172996
Bex1	2.17687	0.0437191
Gpnmb	2.11777	0.015124
Tns4	2.11703	0.00638289
Gm43419	2.1145	0.0471068
Snhg11	2.09599	0.015124
Mmp11	2.03111	0.0239407
Chil1	1.98033	0.000681119
Syngr1	1.95802	0.0152711
Il1rn	1.76874	0.00488446
Car14	1.69381	0.0307895
Ctla2a	1.60683	0.035645
Gpx2	1.55719	0.0245151
Slc24a3	1.52661	0.023957
Gm14964	1.39972	0.0437191
Gdf15	1.31344	0.042414
Atf3	1.26843	0.0350038
Cemip	1.21247	0.0358044
Gbp10	-1.25689	0.047998
Gbp4	-1.25953	0.0444639
Ovol2	-1.32666	0.0245151
Tmem229a	-1.36587	0.0382926
Atp2c2	-1.38006	0.0326628
Dhcr24	-1.41357	0.0245151
Nrtn	-1.45802	0.00488446
Padi2	-1.46075	0.026252
Gadl1	-1.4677	0.0272228
H60c	-1.50914	0.0226024
Ak5	-1.56999	0.042414
Pitpnm3	-1.58697	0.0444639
Inhbb	-1.5926	0.042414
Col5a1	-1.60646	0.042414
Col4a3	-1.67723	0.0214712
Rapgefl1	-1.7602	0.0444639
Agtr2	-1.90166	0.0337629
Unc5cl	-1.92953	0.0184397
Apobec2	-2.04915	0.0158115
Rasgrf1	-2.06926	0.0437191
Add2	-2.1041	0.0119068
Tmprss11b	-2.14822	0.0444639
P2ry14	-2.16357	0.0158115
Crabp2	-2.26002	0.020949
Akr1cl	-2.28535	0.0350038
Ackr4	-2.47503	0.000729325
Ism2	-3.05708	1.78173e-05
Crtac1	-3.31354	0.0350038
Il13ra2	-3.47033	0.0245151
Chst13	-3.81223	0.000681119
Krt81	-5.06295	0.0214712
Alb	-6.50362	0.000332344
Mup20	-6.91298	0.0117038
